# Synthetic Promoter Designs Enabled by a Comprehensive Analysis of Plant Core Promoters

**DOI:** 10.1101/2021.01.07.425784

**Authors:** Tobias Jores, Jackson Tonnies, Travis Wrightsman, Edward S. Buckler, Josh T. Cuperus, Stanley Fields, Christine Queitsch

## Abstract

Targeted engineering of plant gene expression holds great promise for ensuring food security and for producing biopharmaceuticals in plants. However, this engineering requires thorough knowledge of *cis*-regulatory elements in order to precisely control either endogenous or introduced genes. To generate this knowledge, we used a massively parallel reporter assay to measure the activity of nearly complete sets of promoters from Arabidopsis, maize and sorghum. We demonstrate that core promoter elements – notably the TATA-box – as well as promoter GC content and promoter-proximal transcription factor binding sites influence promoter strength. By performing the experiments in two assay systems, leaves of the dicot tobacco and protoplasts of the monocot maize, we detect species-specific differences in the contributions of GC content and transcription factors to promoter strength. Using these observations, we built computational models to predict promoter strength in both assay systems, allowing us to design highly active promoters comparable in activity to the viral 35S minimal promoter. Our results establish a promising experimental approach to optimize native promoter elements and generate synthetic ones with desirable features.
