## Supplementary Table 3 for "Synthetic Promoter Designs Enabled by a Comprehensive Analysis of Plant Core Promoters"

### Sheet: TF motif clusters
Supplementary Table 3 | Transcription factor motif clusters.
Transcription factors were clustered by similarity of their binding site motifs (obtained from PlantTFDB) and a consensus motif logo was generated for each cluster. An asterisk marks transcription factors whose motif was omitted for the generation of the consensus motif.
cluster id	motif logo	families	members
1		NAC	AT1G01720, AT1G02230, AT1G02250, AT1G12260, AT1G19040, AT1G28470, AT1G32510, AT1G32770, AT1G32870, AT1G34180, AT1G34190, AT1G52880, AT1G52890, AT1G54330, AT1G61110, AT1G65910, AT1G69490, AT1G71930, AT1G76420, AT1G79580, AT2G02450, AT2G18060, AT2G24430, AT2G27300, AT2G43000, AT2G46770, AT3G03200, AT3G04060, AT3G04070, AT3G10480, AT3G10490, AT3G10500, AT3G12910, AT3G15170, AT3G15500, AT3G15510, AT3…
2		WRKY, C3H	AT1G29280, AT1G29860, AT1G30650, AT1G62300, AT1G66600, AT1G69310, AT1G80840, AT2G03340, AT2G04880, AT2G21900, AT2G23320, AT2G24570, AT2G25000, AT2G30250, AT2G30590, AT2G38470, AT2G40740, AT2G44745, AT2G46130, AT2G46400, AT2G47260, AT3G01970, AT3G56400, AT4G01250, AT4G01720, AT4G04450, AT4G18170, AT4G22070, AT4G23550, AT4G24240, AT4G26640, AT4G31550, AT4G31800, AT5G01900, AT5G07100, AT5G13080, AT5…
3		ERF	AT1G03800, AT1G06160, AT1G28160, AT1G28360, AT1G28370, AT1G43160, AT1G50640, AT1G53170, AT1G53910, AT1G68550, AT1G71450, AT1G72360, AT2G31230, AT2G33710, AT2G40340, AT2G44840, AT3G15210, AT3G16770, AT3G20310, AT3G23220, AT3G23240*, AT4G17490, AT4G18450, AT4G23750, AT4G27950, AT4G34410, AT4G36900, AT5G07310, AT5G13910, AT5G18450, AT5G18560, AT5G19790, AT5G25190, AT5G25390, AT5G43410, AT5G44210, AT…
4		ERF, ARF, bHLH	AT1G01250, AT1G12610, AT1G12630*, AT1G19210, AT1G19850, AT1G21910*, AT1G22810*, AT1G36060, AT1G44830, AT1G46768, AT1G59750, AT1G63030, AT1G74930, AT1G75490, AT1G77200, AT1G77640, AT1G78080, AT2G23340, AT2G31220, AT2G33860, AT2G35700, AT2G38340, AT2G44940, AT3G11020, AT3G16280, AT3G50260, AT3G57600, AT3G60490, AT4G06746, AT4G16750, AT4G25470, AT4G25480, AT4G25490, AT4G28140*, AT4G31060, AT4G32800,…
5		MYB, MYB_related	AT1G06180, AT1G08810, AT1G09540, AT1G16490, AT1G18570, AT1G18960, AT1G22640, AT1G34670, AT1G74650, AT1G79180, AT2G47460, AT3G02940, AT3G06490, AT3G08500, AT3G12720, AT3G12820, AT3G23250, AT3G28910, AT3G30210, AT3G47600, AT3G49690, AT3G61250, AT4G01680, AT4G05100, AT4G17785, AT4G28110, AT4G38620, AT5G10280, AT5G12870, AT5G14340, AT5G16600, AT5G40330, AT5G49330, AT5G54230, AT5G56110, AT5G59780, AT5…
6		bHLH, BES1, bZIP, Trihelix	AT1G01260, AT1G09530, AT1G10120, AT1G19350, AT1G32640, AT1G45249, AT1G49720, AT1G59640, AT1G69010, AT1G75080, AT1G78700, AT2G18300, AT2G20180, AT2G22750, AT2G24260, AT2G43010, AT2G46510, AT3G23210, AT3G23690, AT3G56850, AT3G59060, AT4G00050, AT4G14410, AT4G16430, AT4G17880, AT4G18890, AT4G21330, AT4G30980, AT4G34000, AT4G36780, AT4G36930, AT5G01380, AT5G08130, AT5G38860, AT5G45300, AT5G46760, AT5…
7		bZIP	AT1G08320, AT1G22070, AT1G32150, AT1G42990, AT1G75390, AT1G77920, AT2G04038, AT2G18160, AT2G35530, AT2G36270, AT2G46270, AT3G10800, AT3G12250, AT3G30530, AT3G62420, AT4G34590, AT4G36730, AT5G06839, AT5G06950, AT5G06960, AT5G10030, AT5G11260, AT5G15830, AT5G28770, AT5G38800, AT5G65210
8		Dof, C3H	AT1G29160, AT1G47655, AT1G51700, AT1G64620, AT1G69570, AT2G28810, AT2G37590, AT2G46590, AT3G12130, AT3G45610, AT3G47500, AT3G50410, AT3G52440, AT3G55370, AT4G21030, AT4G21040, AT4G21080, AT4G38000, AT5G02460, AT5G39660*, AT5G60850, AT5G62940, AT5G63260, AT5G66940
9		HD-ZIP, ZF-HD	AT1G14687, AT1G69780, AT1G70920, AT1G75240, AT2G02540, AT2G18350, AT2G22430, AT3G01220, AT3G01470, AT3G28920, AT3G61890, AT4G17460, AT4G36740, AT4G37790, AT5G03790, AT5G39760, AT5G47370, AT5G65310, AT5G65410, AT5G66700
10		MYB, Trihelix	AT1G17950, AT1G66370, AT1G69560, AT2G23290, AT2G26960, AT2G32460, AT3G09230, AT3G10030, AT3G11440, AT3G27785, AT3G50060, AT4G18770, AT4G32730, AT4G37260, AT5G02320, AT5G06100, AT5G11510, AT5G17800, AT5G58850, AT5G67300
11		G2-like	AT1G13300, AT1G25550, AT1G32240, AT1G49560, AT1G68670*, AT2G01060, AT2G03500, AT2G20400, AT2G20570, AT2G38300, AT2G40260, AT3G04030, AT3G12730, AT3G24120, AT3G46640, AT4G37180, AT5G05090, AT5G29000, AT5G42630, AT5G45580
12		MIKC_MADS	AT1G24260, AT1G31140, AT1G69120, AT1G77080, AT2G03710, AT2G22540, AT2G45650, AT3G54340, AT3G57230, AT3G58780, AT3G61120, AT4G18960, AT5G10140, AT5G13790, AT5G15800, AT5G20240
13		MYB_related, MYB, GeBP	AT1G19000, AT1G49010, AT1G66420, AT1G70000, AT1G74840, AT2G38090, AT3G10580, AT3G11280, AT4G00250, AT5G04760, AT5G05790, AT5G08520, AT5G47390, AT5G56840, AT5G58900, AT5G61620
14		SBP, AP2, bHLH, C2H2	AT1G02065, AT1G20980, AT1G27360, AT1G53160, AT2G28550, AT2G33810, AT2G42200, AT2G47070, AT3G15270, AT3G46090, AT3G54990, AT3G57920, AT3G60030, AT5G18830, AT5G46830, AT5G50570
15		TCP	AT1G35560, AT1G67260, AT1G69690, AT1G72010, AT2G45680, AT3G27010, AT3G45150, AT3G47620, AT4G18390*, AT5G08330, AT5G23280, AT5G51910*
16		HSF, S1Fa-like	AT1G46264, AT2G41690, AT3G02990, AT3G09735, AT3G22830, AT3G24520, AT4G11660, AT4G18880, AT5G16820, AT5G43840, AT5G62020
17		MYB_related, AP2, C2H2	AT1G01060, AT1G18330, AT2G46830, AT3G09600, AT3G10113, AT3G49930, AT4G01280, AT5G02840, AT5G17300, AT5G52660, AT5G60120
18		C2H2, GRAS	AT1G03840, AT1G14580, AT1G55110, AT2G01570, AT2G01940, AT2G02070, AT2G02080, AT3G13810, AT3G50700, AT5G03150, AT5G66730
19		GATA	AT1G08000, AT1G08010, AT2G18380, AT3G45170, AT3G51080, AT3G60530, AT4G32890, AT4G36620, AT5G25830
20		LBD, C3H	AT1G06280, AT1G65620, AT1G68200, AT2G30340, AT2G42430, AT2G45410, AT2G45420, AT3G26620, AT5G63090
21		CAMTA, FAR1, MYB	AT2G02820, AT2G22300, AT3G22170, AT4G15090, AT4G16150*, AT5G09410, AT5G64220
22		TCP	AT1G30210, AT1G53230, AT3G02150, AT3G15030, AT5G08070, AT5G60970
23		bZIP, C2H2	AT1G06070, AT1G06850, AT1G43700, AT2G17180, AT2G21230, AT2G40620
24		GATA, MIKC_MADS	AT1G51600, AT3G06740, AT3G21175, AT3G24050, AT5G49300*, AT5G62165
25		C2H2	AT1G27730, AT3G46070, AT5G04340, AT5G04390, AT5G67450
26		Trihelix	AT1G33240, AT1G76880, AT1G76890, AT5G28300, AT5G47660
27		MYB_related, Trihelix	AT1G15720, AT1G49950, AT1G72740, AT2G33550, AT5G67580
28		CPP	AT2G20110, AT3G22760, AT3G22780, AT4G14770, AT4G29000
29		ARR-B	AT1G67710, AT2G01760, AT4G16110, AT4G31920, AT5G58080
30		HD-ZIP	AT1G73360, AT3G61150, AT4G00730, AT5G52170
31		AP2	AT3G20840, AT4G37750, AT5G10510, AT5G65510
32		MYB	AT1G25340, AT1G68320, AT3G01530, AT3G53200
33		RAV	AT1G13260, AT1G25560, AT1G68840, AT3G25730
34		E2F/DP, ARF, B3	AT3G48160, AT4G30080*, AT4G33280*, AT5G14960
35		B3	AT1G28300, AT3G24650, AT3G26790
36		HD-ZIP, YABBY	AT2G36610, AT2G45190, AT4G40060
37		WOX, HD-ZIP	AT2G17950, AT2G46680, AT4G35550
38		C2H2, G2-like, NF-YB	AT1G09030, AT2G41835, AT3G13040
39		HD-ZIP, YABBY	AT1G30490, AT1G52150, AT1G69180
40		Trihelix	AT3G14180, AT3G58630, AT5G05550
41		BBR-BPC	AT2G01930, AT4G38910, AT5G42520
42		bHLH	AT1G35460, AT1G51140, AT2G42280
43		E2F/DP	AT1G47870*, AT2G36010, AT5G22220
44		Trihelix	AT1G13450, AT3G25990
45		AP2, MIKC_MADS	AT2G45660, AT5G17430
46		C2H2	AT1G34370, AT1G51220
47		C2H2	AT2G15740, AT5G22990
48		GATA, LFY	AT4G24470, AT5G61850
49		M-type_MADS	AT1G60920, AT5G48670
50		EIL	AT1G73730, AT3G20770
51		Nin-like	AT1G74480, AT4G24020
52		B3	AT5G60130
53		B3	AT5G25475
54		C2H2	AT5G22890
55		B3	AT5G18090
56		B3	AT4G31610
57		B3	AT4G01500
58		GeBP	AT4G00270
59		C2H2	AT3G60580
60		SRS	AT3G51060
61		C2H2	AT3G48430
62		ERF	AT2G40220
63		NF-YB	AT2G38880
64		GRF	AT2G06200
65		Trihelix	AT1G76870
66		C2H2	AT1G72050
67		B3	AT1G49480
68		Nin-like	AT1G20640
69		MYB	AT1G09770
70		WOX	AT3G03660
71		VOZ	AT2G42400
72		SRS	AT1G19790
