## Supplementary Table 4 for "Synthetic Promoter Designs Enabled by a Comprehensive Analysis of Plant Core Promoters"

### Sheet: effect summary
Supplementary Table 4 | Summary of the effects of core promoter elements and TF binding sites on promoter strength.
For each species, the promoters were grouped by GC content to yield 5 groups of approximately similar size each. The difference in promoter strength between promotors with and without the indicated core promoter element or TF binding site was calculated for each library and assay system and the mean difference (mean) and its standard deviation (sd) across all 15 groups (3 species x 5 GC content g…
element/TF binding site	no enhancer, dark, tobacco leaves	no enhancer, dark, tobacco leaves	no enhancer, dark, tobacco leaves	no enhancer, dark, maize protoplasts	no enhancer, dark, maize protoplasts	no enhancer, dark, maize protoplasts	with enhancer, dark, tobacco leaves	with enhancer, dark, tobacco leaves	with enhancer, dark, tobacco leaves	with enhancer, dark, maize protoplasts	with enhancer, dark, maize protoplasts	with enhancer, dark, maize protoplasts	no enhancer, light, tobacco leaves	no enhancer, light, tobacco leaves	no enhancer, light, tobacco leaves	with enhancer, light, tobacco leaves	with enhancer, light, tobacco leaves	with enhancer, light, tobacco leaves
	mean	sd	p-value	mean	sd	p-value	mean	sd	p-value	mean	sd	p-value	mean	sd	p-value	mean	sd	p-value
TATA	0.953054	0.371361	6.10352e-05	0.888954	0.411954	6.10352e-05	1.95354	0.715012	6.10352e-05	1.61777	0.500912	6.10352e-05	0.994022	0.37679	6.10352e-05	1.71252	0.580531	6.10352e-05
Ypatch	0.134155	0.0614587	6.10352e-05	0.182003	0.129631	6.10352e-05	0.183719	0.197758	0.00115967	0.160273	0.167638	0.000854492	0.126928	0.0946077	0.000305176	0.186603	0.202913	0.00201416
Inr	0.38197	0.181237	6.10352e-05	0.368464	0.211613	6.10352e-05	0.559481	0.265604	6.10352e-05	0.588816	0.212839	6.10352e-05	0.529454	0.239663	6.10352e-05	0.616602	0.217283	6.10352e-05
BREu	0.146305	0.797686	0.0479126	0.318251	0.429006	0.0124512	0.817469	0.685631	0.000854492	1.01101	0.488747	6.10352e-05	0.17519	0.543168	0.135376	0.572528	0.749016	0.0150757
BREd	-0.224137	0.184231	0.000854492	-0.0956797	0.1115	0.00537109	-0.296735	0.32593	0.00671387	-0.220383	0.148005	6.10352e-05	-0.137302	0.17782	0.0124512	-0.275461	0.315567	0.00335693
TCT	0.20376	0.124282	0.00012207	0.121961	0.159982	0.0150757	0.127263	0.153759	0.00262451	0.0433389	0.173428	0.389404	0.279093	0.111865	6.10352e-05	0.28163	0.253682	0.000610352
TF_1	0.0797769	0.0587401	0.00012207	0.122038	0.0709707	6.10352e-05	0.0429135	0.109244	0.359131	0.0752396	0.0486591	6.10352e-05	0.0162158	0.0955445	0.524475	0.0396792	0.125827	0.454285
TF_2	0.182925	0.134359	6.10352e-05	-0.0369803	0.0421575	0.00537109	-0.0729694	0.102177	0.0180664	-0.0971623	0.066993	0.000427246	0.0833601	0.120845	0.0301514	-0.0630161	0.0992551	0.0353394
TF_3	0.0351908	0.158282	0.359131	0.021114	0.0691146	0.302795	-0.0118856	0.149827	0.803955	0.0305021	0.075278	0.072998	-0.0715941	0.2273	0.330261	-0.106706	0.186221	0.0479126
TF_4	-0.0104479	0.112591	0.890381	-0.00119358	0.0349018	1	-0.0896674	0.120638	0.00836182	-0.0278854	0.053266	0.0553589	-0.112384	0.185482	0.0637207	-0.159031	0.17187	0.00115967
TF_5	-0.0799661	0.106148	0.0150757	-0.035755	0.0665695	0.0553589	-0.142496	0.133122	0.00115967	-0.0868214	0.0914079	0.00537109	-0.0492704	0.0967546	0.072998	-0.101576	0.129453	0.0150757
TF_6	0.133374	0.102607	0.000305176	0.0915356	0.0481705	6.10352e-05	0.0913304	0.0932475	0.00201416	0.0821255	0.0651816	0.000427246	0.160034	0.120531	6.10352e-05	0.127677	0.085572	0.00012207
TF_7	0.113554	0.0956229	0.000854492	0.0564787	0.0491835	0.000854492	0.0334216	0.0734259	0.135376	0.0160943	0.0641646	0.359131	0.108201	0.103233	0.000183105	0.0661509	0.0964476	0.0353394
TF_8	0.080061	0.13631	0.0412598	-0.0238687	0.136347	0.421204	-0.149782	0.261176	0.072998	-0.195963	0.321799	0.0353394	0.11412	0.131687	0.00671387	-0.0813647	0.215917	0.187622
TF_9	0.17182	0.0656091	6.10352e-05	-0.0134649	0.107644	0.359131	0.155208	0.177923	0.00836182	-0.04197	0.167032	0.0946045	0.169293	0.0959671	0.000305176	0.131931	0.170769	0.0124512
TF_10	-0.105114	0.088149	0.000854492	-0.0696148	0.0526697	0.000610352	-0.212816	0.138639	0.00012207	-0.165184	0.0939612	0.000183105	-0.108034	0.088179	0.00115967	-0.182164	0.123472	0.000305176
TF_11	0.0211855	0.0822768	0.359131	0.0444386	0.05503	0.00836182	0.136367	0.0892822	0.000305176	0.113906	0.0649981	0.00012207	0.0410794	0.104994	0.187622	0.142952	0.107209	0.000427246
TF_12	0.0607174	0.0785349	0.00836182	0.0301633	0.107895	0.106995	0.0384961	0.183923	0.934082	-0.0104546	0.159144	0.524475	0.0544829	0.0842763	0.0255737	0.0283186	0.143386	0.421204
TF_13	0.0687149	0.0520695	0.000427246	0.0775067	0.0445122	0.00012207	0.0621246	0.112199	0.0124512	0.0904408	0.0749399	0.00201416	0.0334281	0.0640215	0.0637207	0.0350876	0.107879	0.151428
TF_14	-0.0246885	0.0396451	0.0479126	0.0165533	0.0579724	0.276855	0.00951438	0.0898876	0.599487	0.0377467	0.0691208	0.072998	-0.0193721	0.0681994	0.302795	0.0280512	0.081555	0.207764
TF_15	0.229208	0.0983012	6.10352e-05	-0.0301166	0.0792778	0.207764	-0.0481955	0.138015	0.207764	-0.152407	0.131582	0.00152588	0.378117	0.149268	6.10352e-05	0.0734806	0.121764	0.0637207
TF_16	0.0409077	0.156089	0.488708	0.642835	0.495541	0.00012207	-0.130106	0.277893	0.0479126	0.518618	0.384378	6.10352e-05	0.0468794	0.164851	0.454285	-0.0603116	0.226859	0.135376
TF_17	0.0700195	0.0758428	0.00335693	0.0441424	0.111244	0.151428	0.0963563	0.160816	0.0301514	0.031262	0.128814	0.890381	0.0965563	0.0927125	0.000183105	0.0903188	0.101352	6.10352e-05
TF_18	0.0342432	0.063598	0.072998	-0.0404929	0.0328762	0.000854492	-0.152802	0.137586	0.000854492	-0.154092	0.0718927	0.00012207	0.0559964	0.0809788	0.0215454	-0.134312	0.103395	0.000610352
TF_19	-0.117541	0.133599	0.00836182	0.0112397	0.0982091	0.678772	-0.194459	0.119032	6.10352e-05	-0.130926	0.0911487	0.00012207	-0.160503	0.130397	0.000610352	-0.181299	0.137344	0.000305176
TF_20	0.0305237	0.214287	0.977966	-0.0291842	0.123253	0.25238	-0.114885	0.276123	0.168823	-0.0549358	0.160779	0.25238	-0.120926	0.163076	0.0180664	-0.17244	0.326503	0.0637207
TF_21	0.141221	0.118588	0.00115967	0.0706042	0.0291378	6.10352e-05	0.109418	0.0716084	6.10352e-05	0.0429943	0.0500012	0.00836182	0.120059	0.0814536	0.000305176	0.098442	0.0662449	6.10352e-05
TF_22	0.183983	0.102356	0.00012207	-0.0572368	0.065184	0.00671387	-0.0166322	0.116095	0.599487	-0.132931	0.0904123	0.00012207	0.352058	0.180505	6.10352e-05	0.0662898	0.11706	0.0412598
TF_23	0.0263535	0.0685905	0.120544	0.00471797	0.0472413	0.761536	0.0585607	0.133941	0.120544	0.046733	0.0912427	0.083252	0.029962	0.0701324	0.135376	0.0688597	0.130986	0.072998
TF_24	-0.165142	0.239448	0.0180664	-0.0982456	0.309298	0.25238	-0.129792	0.600367	0.421204	0.0283708	0.347487	0.761536	-0.356477	0.455149	0.00836182	-0.263632	0.464731	0.0553589
TF_25	-0.0853104	0.127658	0.083252	-0.0922298	0.0781987	0.000854492	0.0140559	0.146031	0.846924	0.00568526	0.0808939	0.846924	0.00843537	0.107367	0.761536	0.0635555	0.132893	0.0946045
TF_26	-0.0514938	0.116106	0.120544	-0.0531779	0.104185	0.0353394	-0.0513091	0.167027	0.330261	-0.127438	0.171931	0.0124512	-0.0304952	0.132113	0.330261	-0.0105497	0.170096	0.846924
TF_27	0.0876167	0.0360419	6.10352e-05	-0.000492501	0.0382154	0.890381	0.044052	0.086142	0.072998	0.00892661	0.0844284	0.678772	0.101342	0.0541231	6.10352e-05	0.0497553	0.0750375	0.0150757
TF_28	0.0693397	0.0988366	0.0102539	-0.068637	0.0483715	0.000427246	0.125934	0.322927	0.524475	-0.0930821	0.177364	0.072998	0.0613648	0.106204	0.0412598	0.111385	0.309369	0.561401
TF_29	0.00189774	0.0647705	0.719727	0.0502044	0.0449556	0.000610352	-0.0251226	0.0735277	0.359131	-0.00937344	0.0659627	0.599487	-0.0177158	0.0691561	0.389404	-0.00379386	0.0671156	0.934082
TF_30	0.334831	0.131942	6.10352e-05	0.192356	0.244357	0.00115967	0.715146	0.463413	6.10352e-05	0.403895	0.451495	0.00012207	0.405644	0.162431	6.10352e-05	0.633353	0.395394	6.10352e-05
TF_31	-0.0595422	0.111731	0.0637207	-0.0517415	0.0804715	0.0412598	-0.107122	0.138322	0.00836182	-0.0936961	0.101714	0.00427246	-0.0735216	0.12951	0.0553589	-0.113589	0.140933	0.0124512
TF_32	0.00411345	0.066983	0.561401	-0.0154248	0.0498176	0.168823	-0.0902978	0.0614224	0.000854492	-0.108759	0.0572128	0.00012207	0.0199933	0.0962701	0.846924	-0.0374716	0.0918507	0.0946045
TF_33	-0.117936	0.0930248	0.000305176	-0.0910797	0.0473269	6.10352e-05	-0.147984	0.105886	6.10352e-05	-0.0959739	0.0550268	6.10352e-05	-0.0814598	0.098264	0.00427246	-0.118598	0.090888	0.000305176
TF_34	-0.156735	0.198057	0.0124512	-0.138833	0.222011	0.0353394	-0.10197	0.352223	0.330261	-0.0671193	0.219867	0.168823	-0.1969	0.185933	0.000183105	-0.0350074	0.302143	0.803955
TF_35	-0.140927	0.0780746	6.10352e-05	0.0343647	0.0585444	0.083252	0.0983722	0.133873	0.0150757	0.198175	0.117477	0.000183105	-0.0968538	0.0769233	0.000183105	0.0807306	0.111777	0.00537109
TF_36	0.153766	0.101634	0.000183105	0.0343792	0.0884224	0.276855	0.275128	0.306863	0.00262451	0.0663928	0.231303	0.678772	0.159119	0.0720625	6.10352e-05	0.22846	0.205211	0.00012207
TF_37	-0.0356394	0.0793674	0.0946045	-0.0196983	0.0521272	0.187622	-0.0166967	0.130186	0.276855	-0.0305454	0.0742029	0.072998	0.0199067	0.102658	0.719727	0.0181113	0.126685	0.934082
TF_38	-0.0680633	0.0780111	0.00671387	-0.0255518	0.0776594	0.083252	-0.214204	0.191088	0.000610352	-0.145765	0.132748	0.00201416	-0.0676891	0.0814949	0.00671387	-0.175393	0.131126	0.000305176
TF_39	0.0293684	0.041566	0.0255737	-0.0197323	0.0455705	0.120544	0.0454655	0.133634	0.421204	-0.00242972	0.107972	0.678772	0.0338566	0.0272037	0.00115967	0.0471057	0.100371	0.135376
TF_40	-0.111965	0.112529	0.00427246	-0.0371677	0.0683593	0.0553589	-0.184557	0.152209	0.000610352	-0.0850873	0.0649554	0.000305176	-0.214496	0.142688	0.000183105	-0.20937	0.167317	0.000610352
TF_41	0.483411	0.65399	0.00671387	0.343387	0.325757	0.000427246	0.43138	0.714065	0.0412598	0.368057	0.522525	0.0124512	0.592764	0.67283	0.00262451	0.31022	0.804971	0.0301514
TF_42	0.0231933	0.0586199	0.168823	-0.0263584	0.0561067	0.083252	-0.0534412	0.103211	0.168823	-0.0372566	0.0912496	0.207764	0.0334905	0.0711371	0.0946045	-0.0335612	0.0918474	0.302795
TF_43	0.00376025	0.126238	0.977966	0.0182112	0.076923	0.421204	0.0227011	0.134706	0.524475	0.0264512	0.122721	0.524475	-0.0895746	0.194411	0.561401	-0.0796155	0.183508	0.207764
TF_44	-0.0385371	0.0665662	0.0479126	-0.0338858	0.0656912	0.083252	-0.0966082	0.0967454	0.00427246	-0.0931213	0.0684061	0.000854492	-0.0567317	0.0767891	0.0124512	-0.0842226	0.0764788	0.00152588
TF_45	0.0416033	0.0589506	0.0301514	0.0325881	0.0810165	0.106995	-0.0920732	0.124898	0.0353394	-0.0899628	0.10436	0.00836182	0.0419157	0.0448855	0.00152588	-0.073922	0.100355	0.0102539
TF_46	-0.0140869	0.0797645	0.524475	0.0383553	0.0596454	0.0412598	0.0445138	0.0980212	0.187622	0.0296178	0.0695797	0.135376	-0.0504511	0.08766	0.0479126	-0.0377981	0.0933424	0.168823
TF_47	-0.0318123	0.0878543	0.120544	-0.0490791	0.0778224	0.0412598	-0.14718	0.140279	0.00115967	-0.125385	0.0730447	0.00012207	-0.141713	0.111782	0.00012207	-0.204968	0.147864	0.00012207
TF_48	0.0209657	0.0743216	0.207764	-0.00553198	0.0600625	0.803955	-0.078968	0.126016	0.0301514	-0.044198	0.0883278	0.083252	0.00499698	0.0905259	0.846924	-0.0641507	0.0938274	0.0124512
TF_49	-0.0295342	0.0477176	0.0479126	0.0397605	0.0271619	0.000183105	-6.48996e-05	0.059721	0.977966	0.0631572	0.0709684	0.00836182	-0.0150547	0.0668751	0.454285	-0.00499509	0.0836844	0.890381
TF_50	-0.01909	0.0674515	0.302795	0.00500192	0.06656	0.561401	8.69534e-05	0.0856762	1	0.0411887	0.0636827	0.0255737	-0.0210425	0.0949886	0.421204	0.00139441	0.0759683	1
TF_51	0.0144587	0.0647349	0.561401	0.0152852	0.0461724	0.207764	-0.040631	0.0712132	0.0479126	-0.0299544	0.066683	0.0946045	0.0171592	0.0696631	0.599487	-0.0232151	0.0890396	0.488708
TF_52	0.0300507	0.0898674	0.330261	0.0125036	0.0761957	0.302795	-0.092912	0.254373	0.106995	-0.106151	0.117405	0.00671387	0.036143	0.114449	0.330261	-0.0990064	0.230893	0.0946045
TF_53	-0.0929373	0.0758686	0.000305176	0.00623794	0.0542068	0.561401	-0.0387847	0.0740804	0.106995	0.0699558	0.0848277	0.00836182	-0.123167	0.0804176	6.10352e-05	-0.0368884	0.0787667	0.168823
TF_54	0.0758963	0.0956307	0.0102539	0.0462733	0.0789913	0.0637207	0.149852	0.177676	0.000610352	0.113796	0.121752	0.00262451	0.0712829	0.115111	0.0479126	0.142144	0.187746	0.00335693
TF_55	-0.127646	0.0966274	0.000305176	-0.0310926	0.0756522	0.120544	-0.125296	0.0792882	0.000183105	-0.0450333	0.0683209	0.0215454	-0.20403	0.0884596	6.10352e-05	-0.180378	0.0858133	6.10352e-05
TF_56	-0.0339099	0.0601296	0.0553589	0.0131782	0.0617584	0.330261	-0.00483676	0.0761377	0.75361	0.0621198	0.0874996	0.0180664	-0.054114	0.0545112	0.00427246	-0.00892526	0.0848294	0.977966
TF_57	-0.191674	0.127452	0.00012207	-0.05914	0.0934003	0.0255737	-0.192673	0.159374	6.10352e-05	-0.0874171	0.139252	0.0353394	-0.156517	0.0961026	0.000183105	-0.153238	0.163263	0.00335693
TF_58	0.0112619	0.0985552	0.678772	0.00490525	0.0729638	0.421204	-0.00149346	0.125327	0.890381	-0.0309897	0.105134	0.488708	-0.0190874	0.0941722	0.454285	-0.0163006	0.127792	0.454285
TF_59	-0.0243273	0.0801642	0.421204	-0.0314871	0.0624504	0.0553589	0.115755	0.117971	0.00335693	0.0726445	0.0695908	0.00262451	0.0502361	0.0973056	0.0553589	0.127728	0.122796	0.000610352
TF_60	0.0158895	0.153029	0.846924	-0.0264669	0.103864	0.276855	0.0432854	0.273425	0.638672	0.014138	0.221905	0.977966	0.0191677	0.144027	0.561401	0.0621069	0.312456	0.846924
TF_61	-0.0494621	0.0801504	0.0255737	-0.0097836	0.0473008	0.454285	-0.0916002	0.127764	0.0255737	-0.0685979	0.0711092	0.00671387	-0.0403342	0.0777985	0.106995	-0.0750472	0.0937523	0.00836182
TF_62	0.00851786	0.159264	0.561401	-0.0116807	0.0739938	0.421204	0.0362627	0.120343	0.454285	-0.0105107	0.146262	0.803955	0.0290409	0.165846	0.229309	0.0143888	0.134271	0.454285
TF_63	-0.0627228	0.0936991	0.0215454	-0.0051673	0.059123	0.524475	-0.0388688	0.0767632	0.072998	0.0137393	0.0888437	0.524475	-0.0947731	0.0687132	0.000427246	-0.0671274	0.0609375	0.00152588
TF_64	-0.0591497	0.077327	0.0150757	-0.0749263	0.04692	6.10352e-05	-0.122067	0.0754653	0.00012207	-0.103612	0.0554233	6.10352e-05	-0.0521086	0.0667693	0.0215454	-0.106072	0.0789973	6.10352e-05
TF_65	-0.0332637	0.101969	0.276855	0.0133294	0.0863913	0.977966	-0.0405662	0.158802	0.25238	-0.0300832	0.128577	0.25238	-0.027508	0.102714	0.359131	-0.0569505	0.150832	0.187622
TF_66	0.048911	0.20969	0.302795	0.188318	0.210579	0.00537109	0.0469188	0.314953	0.599487	0.150568	0.214549	0.0124512	0.0254044	0.281718	0.846924	-0.0787127	0.350844	0.488708
TF_67	0.0503137	0.0752031	0.0255737	-0.0317111	0.0942771	0.0255737	-0.129875	0.178854	0.0255737	-0.15616	0.166535	0.0102539	0.0769134	0.0894275	0.00836182	-0.0891514	0.155413	0.072998
TF_68	-0.135975	0.07432	6.10352e-05	-0.0468524	0.0645533	0.00671387	-0.0764059	0.116836	0.0301514	0.0201524	0.104753	0.524475	-0.136791	0.081568	0.000183105	-0.0664783	0.16255	0.0637207
TF_69	-0.00366405	0.0607805	0.803955	-0.0445429	0.0537266	0.00262451	-0.0738335	0.0824215	0.00335693	-0.0632164	0.0721216	0.00427246	-0.0429662	0.0737483	0.0479126	-0.0899345	0.0706553	0.000854492
TF_70	0.0766972	0.0352653	6.10352e-05	-0.027785	0.0958899	0.106995	0.129608	0.163449	0.0102539	-0.0223896	0.182113	0.421204	0.101673	0.0689393	0.000183105	0.111115	0.130254	0.00671387
TF_71	0.115017	0.129979	0.00335693	0.116323	0.0866672	0.000610352	0.0941663	0.161443	0.0479126	0.11926	0.114235	0.00262451	0.0644205	0.115114	0.0353394	0.0672511	0.134414	0.0637207
TF_72	-0.165736	0.69033	0.425781	-0.231356	0.694419	0.25	-0.378826	1.04619	0.300781	0.168252	0.722805	0.496094	-0.12526	1.02062	0.496094	-0.390809	1.10637	0.300781
