## Supplementary Table 5 for "Synthetic Promoter Designs Enabled by a Comprehensive Analysis of Plant Core Promoters"

### Sheet: TF effect rel. to TATA
Supplementary Table 5 | Transcription factor binding sites are more active upstream of the TATA-box.
For each species, the difference in promoter strength between promotors with the indicated TF binding site upstream or downstream of the TATA-box was calculated for each library and assay system and the mean difference across the 3 species is listed here. TF binding sites associated with weaker promoters when present upstream of the TATA-box (mean(difference) < 0) are highlighted in red. TF_x, bi…
TF binding site	no enhancer, dark, tobacco leaves	no enhancer, dark, maize protoplasts	with enhancer, dark, tobacco leaves	with enhancer, dark, maize protoplasts	no enhancer, light, tobacco leaves	with enhancer, light, tobacco leaves
TF_1	0.386082	0.845282	0.590668	0.934287	0.577609	0.81211
TF_2	0.54417	0.796707	0.701326	1.05217	0.597512	0.781684
TF_3	-0.092926	0.662534	0.12905	0.776681	0.114006	0.365322
TF_4	0.144742	0.70232	0.261738	0.794066	0.314206	0.486304
TF_5	0.21055	0.589788	0.320436	0.753453	0.334607	0.514612
TF_6	0.488033	0.874849	0.625332	1.10125	0.699022	0.854404
TF_7	0.419119	0.753063	0.504696	0.918627	0.605559	0.715833
TF_8	0.358683	0.702019	0.510865	0.934925	0.447022	0.671232
TF_9	0.533194	0.66757	0.63402	1.01047	0.567061	0.699002
TF_10	0.286681	0.713815	0.397529	0.847429	0.394826	0.606363
TF_11	0.308899	0.610647	0.466973	0.81397	0.434075	0.612188
TF_12	0.336214	0.781604	0.416228	1.01554	0.245102	0.414379
TF_13	0.372825	0.566994	0.42573	0.713295	0.455505	0.586631
TF_14	0.237016	0.629438	0.412809	0.78725	0.397631	0.60668
TF_15	0.686728	0.887665	0.790386	1.18489	0.811796	0.989324
TF_16	0.343553	1.55788	0.729675	1.95853	1.00072	0.658645
TF_17	0.484305	0.514443	0.585126	0.709485	0.594809	0.795306
TF_18	0.571212	0.786468	0.762083	1.12427	0.666497	0.905548
TF_19	0.286971	0.61979	0.363114	0.792759	0.518772	0.683093
TF_20	-0.168795	0.795189	-0.0589122	0.735637	0.0800634	0.31389
TF_21	0.363197	0.814787	0.47164	0.982488	0.501999	0.629175
TF_22	0.491193	0.787375	0.480858	0.924663	0.765349	0.745885
TF_23	0.145793	0.639542	0.283004	0.759891	0.375647	0.55857
TF_24	0.469477	0.862855	0.692515	1.09096	0.534053	0.910478
TF_25	0.244117	0.593896	0.306683	0.678679	0.329171	0.486039
TF_26	0.385058	0.735984	0.515833	0.922717	0.416745	0.618597
TF_27	0.214491	0.575635	0.320233	0.68733	0.308195	0.505046
TF_28	0.448149	0.822051	0.733214	1.25183	0.497729	0.733614
TF_29	0.278884	0.637427	0.447353	0.784796	0.474392	0.618447
TF_30	0.445703	0.656137	0.567056	0.93316	0.515451	0.684532
TF_31	0.30405	0.77202	0.489016	0.838098	0.567123	0.827081
TF_32	0.355773	0.660742	0.486109	0.886431	0.421194	0.676844
TF_33	0.303121	0.600027	0.338184	0.707923	0.420666	0.592236
TF_34	0.474323	0.836609	0.763753	0.870798	0.365136	0.647798
TF_35	0.207883	0.540391	0.447846	0.651731	0.371533	0.596009
TF_36	0.507251	0.691527	0.645868	0.962975	0.456919	0.666705
TF_37	0.458481	0.697242	0.649695	0.887069	0.637414	0.728077
TF_38	0.35228	0.723608	0.506579	0.941228	0.416412	0.610319
TF_39	0.517115	0.641283	0.598722	0.860122	0.546261	0.708298
TF_40	-0.0973752	0.765809	-0.0153721	0.897581	0.139613	0.382369
TF_41	0.504705	0.659586	1.03745	1.14833	0.174018	0.475033
TF_42	0.328675	0.673144	0.414251	0.741302	0.396228	0.609791
TF_43	0.0392133	0.678335	0.193877	0.81295	0.29569	0.441342
TF_44	0.298881	0.71767	0.516385	0.857314	0.469718	0.638995
TF_45	0.348025	0.704147	0.514682	0.954079	0.379505	0.677121
TF_46	0.152651	0.54081	0.247681	0.656028	0.31455	0.463985
TF_47	0.181075	0.711485	0.334035	0.829727	0.356868	0.595548
TF_48	0.303572	0.7763	0.375242	0.839481	0.436699	0.633508
TF_49	0.106789	0.463295	0.163953	0.475584	0.415204	0.506419
TF_50	0.308233	0.670048	0.409429	0.785986	0.369014	0.52945
TF_51	0.0583146	0.531287	0.331621	0.831023	0.247135	0.466465
TF_52	0.395065	0.781423	0.66632	1.08152	0.311219	0.586315
TF_53	0.0749329	0.426494	0.146815	0.460719	0.270509	0.316663
TF_54	0.171382	0.591944	0.407738	0.801658	0.30938	0.480392
TF_55	0.3487	0.611664	0.396855	0.592187	0.444083	0.624992
TF_56	0.197794	0.439358	0.222549	0.55049	0.350726	0.463186
TF_57	0.203045	0.629006	0.338892	0.714942	0.37782	0.556352
TF_58	-0.0434349	0.735578	0.149231	0.795478	0.107638	0.341877
TF_59	0.293432	0.592746	0.373729	0.703309	0.387136	0.542814
TF_60	0.480225	0.521371	0.160744	0.415382	0.48778	0.322329
TF_61	0.104497	0.559658	0.256977	0.746897	0.271035	0.507383
TF_62	0.0637108	0.665409	0.278257	0.757402	0.23131	0.471773
TF_63	0.203722	0.432846	0.293221	0.569772	0.398789	0.572422
TF_64	0.276267	0.690323	0.412176	0.792629	0.408336	0.618106
TF_65	0.198025	0.6106	0.357146	0.795461	0.326897	0.503365
TF_66	-0.360382	0.274914	-0.0315465	0.783429	-0.0124224	0.223974
TF_67	0.441372	0.743568	0.648567	1.05074	0.513996	0.744516
TF_68	0.138855	0.632234	0.246134	0.69103	0.305177	0.500225
TF_69	0.131661	0.715602	0.284449	0.792208	0.357953	0.43782
TF_70	0.457683	0.702744	0.499277	0.881748	0.516311	0.718633
TF_71	0.371636	0.743886	0.651069	0.75254	0.476626	0.680392
TF_72	2.72304	3.0835	2.47518	2.14005	3.32932	3.54864
