## Supplementary Table 8 for "Synthetic Promoter Designs Enabled by a Comprehensive Analysis of Plant Core Promoters"

### Sheet: UTRs and 35S
Supplementary Table 8 | Sequences of 5' UTRs and the 35S promoter and enhancer.
element	used for	sequence
35S minimal promoter (-46 to +5)	control constructs	GCAAGACCCTTCCTCTATATAAGGAAGTTCATTTCATTTGGAGAGGACACG
35S enhancer (-199 to -47)	libraries with enhancer	AGATCTCTCTGCCGACAGTGGTCCCAAAGATGGACCCCCACCCACGAGGAGCATCGTGGAAAAAGAAGACGTTCCAACCACGTCTTCAAAGCAAGTGGATTGATGTGACATCTCCACTGACGTAAGGGATGACGCACAATCCCACTATCCTTC
Zm00001d041672 5' UTR	Maize, Arabidopsis, and validation libraries	CCCGTCCGAACTCCGAACCCCAGAACAGAGCAAAGCCTCCTCGGCCTCCCTGTCCCCAGCCTTCCCCG
SORBI_3010G047100 5'UTR	Sorghum library	TACCACCCTCGTCTCGCTCCAATTCCCCACCGCAAATCCAGAGCCTTCCATTTCAAACACTTCGGAGCAACATCTCCCTTCTCCCCAGCCCAATCACCCGCC
