## Supplementary Table 9 for "Synthetic Promoter Designs Enabled by a Comprehensive Analysis of Plant Core Promoters"

### Sheet: primers
Supplementary Table 9 | Primers used in this study.
sequence	used for
GAGAGGGTCTCCACTCAGATCTCTCTGCCGAC	amplify 35S enhancer for Golden Gate (fwd)
GAGAGGGTCTCGTCCTGAAGGATAGTGGGATTGTG	amplify 35S enhancer for Golden Gate (rev)
TCCGAACCCCAGAACAGAGCAAAGCCTCCTCGGCCTCCCTGTCCCCAGCCTTCCCCGATG	template Zm00001d041672 5' UTR
CCTGAGAGGAAGACCCCCCGTCCGAACTCCGAACCCCAGAACAGAG	amplify Zm00001d041672 5' UTR for Golden Gate (maize and validation libraries; fwd)
CCTGAGAGGAAGACCCTCTCCGAACTCCGAACCCCAGAACAGAG	amplify Zm00001d041672 5' UTR for Golden Gate (Arabidopsis library; fwd)
GAGAGGAAGACGGTCACNNBNNBNNBNNBCATCGGGGAAGGCTGGGG	amplify Zm00001d041672 5' UTR + barcode (12bp) for Golden Gate (promoter libraries; rev)
GAGAGGAAGACGGTCACRNNRNNRNNRNNCATCGGGGAAGGCTGGGG	amplify Zm00001d041672 5' UTR + barcode (12bp) for Golden Gate (control constructs; rev)
GCTCCAATTCCCCACCGCAAATCCAGAGCCTTCCATTTCAAACACTTCGGAGCAACATCTCCCTTCTCCCCAGCCCAATCACCCGCCATG	template SORBI_3010G047100 5' UTR
CCTGAGAGGAAGACCCTACCACCCTCGTCTCGCTCCAATTCCCCACCGC	amplify SORBI_3010G047100 5' UTR for Golden Gate (fwd)
GAGAGGAAGACGGTCACNNBNNBNNBNNBCATGGCGGGTGATTGGGC	amplify SORBI_3010G047100 5' UTR + barcode (12bp) for Golden Gate (promoter libraries; rev)
GAGAGGAAGACGGTCACRNNRNNRNNRNNCATGGCGGGTGATTGGGC	amplify SORBI_3010G047100 5' UTR + barcode (12bp) for Golden Gate (control constructs; rev)
GAAGAAGACATGCTG	amplify Arabidopsis promoters from array (fwd)
TTCGAAGACATGAGA	amplify Arabidopsis promoters from array (rev)
AGGGAAGACTCGCTG	amplify maize promoters from array (fwd)
CCTGAAGACGACGGG	amplify maize promoters from array (rev)
TCCGAAGACTAGCTG	amplify sorghum promoters from array (fwd)
GGAGAAGACTAGGTA	amplify sorghum promoters from array (rev)
GCTGGCAAGACCCTTCCTCTATATAAGGAAGTTCATTTCATTTGGAGAGGACACG	amplify 35S minimal promoter (fwd)
CGGGCGTGTCCTCTCCAAATGAAATGAACTTCCTTATATAGAGGAAGGGTCTTGC	amplify 35S minimal promoter (rev; for Zm00001d041672 5' UTR)
GGTACGTGTCCTCTCCAAATGAAATGAACTTCCTTATATAGAGGAAGGGTCTTGC	amplify 35S minimal promoter (rev; for SORBI_3010G047100 5' UTR)
AATGATACGGCGACCACCGAGATCTACAC<8bp_INDEX2>CCTCGGCCTCCCTGTCC	amplify barcode for NGS (Arabidopsis, maize, and validation libraries; fwd)
AATGATACGGCGACCACCGAGATCTACAC<8bp_INDEX2>CATCTCCCTTCTCCCCAGC	amplify barcode for NGS (sorghum library; fwd)
AATGATACGGCGACCACCGAGATCTACAC<8bp_INDEX2>CCCTCGAGGTCGACGGTATC	amplify barcode + promoter for subassembly
CAAGCAGAAGACGGCATACGAGAT<8bp_INDEX1>CACCCCGGTGAACAGCTCC	amplify barcode/barcode + promoter for NGS (rev)
CCTCGGCCTCCCTGTCCCCAGCCTTCCCCGATG	NGS read 1 primer for barcode (Arabidopsis, maize, and validation libraries; used as index 1 primer for subassembly)
CATCTCCCTTCTCCCCAGCCCAATCACCCGCCATG	NGS read 1 primer for barcode (sorghum library; used as index 1 primer for subassembly)
CACCCCGGTGAACAGCTCCTCGCCCTTGCTCAC	NGS read 2 primer for barcode (used as index 2 primer for subassembly)
GTGAGCAAGGGCGAGGAGCTGTTCACCGGGGTG	NGS index 1 primer for barcode
CATCGGGGAAGGCTGGGGACAGGGAGGCCGAGG	NGS index 2 primer for barcode (Arabidopsis, maize, and validation libraries)
CATGGCGGGTGATTGGGCTGGGGAGAAGGGAGATG	NGS index 2 primer for barcode (sorghum library)
CCACAAGGCGCGCCTAGTGGTCTCCAGGAGCTG	NGS read 1 primer for promoter
CTTTGCTCTGTTCTGGGGTTCGGAGTTCGGACGGG	NGS read 2 primer for promoter (Arabidopsis, maize, and validation libraries)
GCGGTGGGGAATTGGAGCGAGACGAGGGTGGTA	NGS read 2 primer for promoter (sorghum library)
GAAGAAGACATGCTG<170bp_promoter>TCTCATGTCTTCGAA	array-synthesis of Arabidosis promoters
AGGGAAGACTCGCTG<170bp_promoter>CCCGTCGTCTTCAGG	array-synthesis of maize and validation promoters
TCCGAAGACTAGCTG<170bp_promoter>TACCTAGTCTTCTCC	array-synthesis of sorghum promoters
GAACTTGTGGCCGTTTACG	reverse transcription
