## Supplementary Table 10 for "Synthetic Promoter Designs Enabled by a Comprehensive Analysis of Plant Core Promoters"

### Sheet: TFIIB accessions
Supplementary Table 10 | Uniprot accessions for TFIIB and TFIIB-like proteins.
species	protein	accession
Human	TFIIB	Q00403
Mouse	TFIIB	P62915
Drosophila	TFIIB	P29052
Arabidopsis	TFIIB	P48512
Soybean	TFIIB	P48513
Tobacco	TFIIB	A0A1S3YMX6
Rice	TFIIB	Q8W0W3
Maize	TFIIB	B4FHS1
Sorghum	TFIIB	C5X694
Maize	TFIIB-like	A0A3L6EB89
